# Latent endogenous viral elements drive active infection and inheritance in a multicellular host

**DOI:** 10.1101/2025.09.15.676377

**Authors:** Carole Duchêne, Rory J. Craig, Claudia Martinho, Rémy Luthringer, Ferran Agullo, Katharina Hipp, Pedro Escudeiro, Vikram Alva, Fabian B. Haas, Susana M. Coelho

## Abstract

Endogenous viral elements (EVEs) inserted in host genomes are often regarded as inert relics of past infections. Whether they can retain infective potential and contribute to active viral cycles has remained unresolved. Here, we demonstrate that EVEs in the brown alga *Ectocarpus* can reactivate and drive productive viral infections. Using long-read sequencing and transcriptomics, we identify full-length, transcriptionally active giant viruses integrated within the host genome. Reactivation of these elements is specific to reproductive cells, transforming gametangia into virus-producing structures, and viral symptoms strictly correlate to the presence of active EVEs. Genetic analyses show that these elements are stably inherited, while their activation is precisely regulated by developmental and environmental cues. By resolving the genomic integration sites, we propose a mechanism for Phaeovirus integration and replication. This work provides the first direct evidence that giant EVEs can reactivate, replicate, and transmit both horizontally and vertically in a multicellular eukaryote, establishing a new model to explore latency, inheritance and the evolutionary impact of large dsDNA viruses.
