## Supplementary Tables for "Latent endogenous viral elements drive active infection and inheritance in a multicellular host"

### Sheet: S1
Table S1. Ectocarpus strains used in this study
Strain name	Alternative names	Life stage	Ploidy	Species	Origin	Date of isolation	References
Ec17	Ec sil SAm 120 Sp, CCAP 1310/193	Sporophyte	diploid	Species 7	San Juan de Marcona, Peru	1988
Ec32	CCAP1310/4	Gametophyte	haploid	Species 7	Male gametophyte from Ec17	-	Cock et al, 2010
Ec25	CCAP 1310/3	Gametophyte	haploid	Species 7	Female gametophyte from Ec17	-
Ec267	PE32B	Sporophyte	diploid	Species 7	Bahia Mendieta, Peru	2006	Peters et al, 2010
Ec719	PE32D-3f	Gametophyte	haploid	Species 7	Female gametophyte form Ec267	-
Ec704	CCAP 1310/318	Sporophyte	diploid	Species 7	Cross between Ec719 and Ec32	-
Ec03	NZ88-15d2, CCAP 1310/48	Gametophyte	haploid	Species 1	Kaikoura, New Zealand	1988	Muller et al, 1989
Ec01	Nz-Vic Z14, CCAP 1310/49	Hybrid sporophyte	diploid	Species1 x Species 2	Cross between Ec03 and Ec05 (species 1, Vic-88-12-15, CCAP1310/187 )	-	Lanka et al, 1993

### Sheet: S2
Table S2. Statistics on genomes generated in this study
	Ec01	Ec17	Ec267
number of contigs	1543	2278	1765
total contigs length	507644301	392199714	371401364
mean contig size	328998	172168	210426
median contig size	138468	39497	71266
longest contig	7057329	8646406	5291158
shortest contig	1156	1080	1134
N50	757542	1813186	784255
L50	161	52	99
contigs > 10K nt	1,499 (97.15 %)	1,684 (73.92 %)	1,500 (84.99 %)
contigs > 100K nt	889 (57.62 %)	628 (27.57 %)	596 (33.77 %)
contigs > 1M nt	110 (7.13 %)	82 (3.60 %)	65 (3.68 %)

### Sheet: TableS3
Table S3: SNPs and indels between EVEs: EVEa and EsV-1 and EVE f, g h and i
EsV1	Position on EsV1				EVEi		Position on EVEi
	start	end					start	end
SNP and InDel region	188788	193110				Region SNP	1315	2130
SNP	230255	230255				Region SNP	2453	3268
SNP	231056	231056				Insertion	4262	7862
Insertion	291378	291379				Region SNP	11780	11994
						Region SNP	13505	13722
						Region SNP	28907	3144
						InDel cluster	42797	50112
						Region SNP	72755	72893
						Insertion	77064	82678
						Insertion	82164	85224
						Region SNP	140671	140891
						Region SNP	195929	221865
						Region SNP	250073	254672
						InDel cluster *	272548	290509	* Either InDel cluster or SNP region
						Region SNP *	289942	290531
						Region SNP	293519	293753
						Multi deletion region	294263	298318
						Region SNP	306758	309183
						Insertion	309210	312818
						Region SNP	324689	389020

### Sheet: S4
Table S4. Functional analysis and conservation of the core Phaeoviral proteome
EVEc	EVEa	EVEb	EVEd	EVEe	EVEi	GVOG	evalue	GVOG description/other annotation	GO_BP	GO_CC	GO_MF
Ec_EVEc-0001170,Ec_EVEc-000160,Ec_EVEc-0002560	EVEa_232390-233955_(+)	EVEb_163381-163587_(+),EVEb_164085-164426_(+),EVEb_164669-167131_(+),EVEb_360818-361111_(+)	EVEd_100817-101956_(+),EVEd_254912-256168_(-),EVEd_59515-60405_(-),EVEd_60354-60770_(-)	EVEe_246533-247789_(-),EVEe_54170-57124_(+),EVEe_58354-59610_(-),EVEe_97415-98554_(+)	EVEi_3606-4265_(-),EVEi_372260-373771_(+),EVEi_7829-8503_(-)	GVOG03146	5.4e-17	uncharacterized protein	GO:0009987,GO:0008152,GO:0071704,GO:0016032,GO:0044403,GO:0019058	GO:0110165,GO:0044423,GO:0019028,GO:0098015,GO:0098025,GO:0005576	GO:0005488,GO:0003824,GO:0016787,GO:0016798,GO:0004553,GO:0030246,GO:0046812,GO:0008810
Ec_EVEc-0001970,Ec_EVEc-0002020,Ec_EVEc-0002030,Ec_EVEc-0002090,Ec_EVEc-0002620,Ec_EVEc-000550,Ec_EVEc-000570	EVEa_331858-333318_(+),EVEa_333678-335267_(+),EVEa_339253-339996_(-)	EVEb_330879-332393_(+),EVEb_9855-11384_(-)	EVEd_34733-35053_(+),EVEd_35384-36907_(+)	EVEe_31469-31792_(+),EVEe_32038-33615_(+)	EVEi_304754-306271_(+),EVEi_99292-100773_(+)	GVOG12438	2.3e-08	uncharacterized domain DUF3627; found downstream KilA, BRO, and MSV199 domains. Also is found in some baculoviruses (gi 165969059, 18138388) | KilA-N domain protein | KilA domain (pfam04383) | KilA N-domain protein | KilA-N domain protein | KilA N-domain protein | uncharacterized protein	GO:0009987,GO:0050896,GO:0008152,GO:0071704,GO:0009605,GO:0044419,GO:0043207,GO:0006807,GO:0051707,GO:0009607,GO:0044237,GO:0044271,GO:0006725,GO:0034641,GO:1901360,GO:0090304,GO:0046483,GO:0006139,GO:0016032,GO:0051701,GO:0044003,GO:0044403,GO:0019058,GO:0050794,GO:0065007,GO:0050789,GO:0043170,GO:0048519,GO:0044238,GO:0019048,GO:0019079,GO:0039693,GO:0010467,GO:0010468,GO:0044260,GO:1901576,GO:…	GO:0110165,GO:0044423,GO:0033643,GO:0033646,GO:0043657,GO:0018995,GO:0043656,GO:0005622,GO:0042025,GO:0033647,GO:0033648,GO:0030430,GO:0043227,GO:0043226,GO:0016020,GO:0005634	GO:0097159,GO:0005488,GO:1901363,GO:0005515,GO:0003677,GO:0003676,GO:0003824,GO:0003690,GO:0043565,GO:0000976,GO:1990837,GO:0001067,GO:0016787,GO:0140097,GO:0042802
Ec_EVEc-0001105,Ec_EVEc-0001710	EVEa_104524-104997_(+),EVEa_158962-159231_(-)	EVEb_282069-282566_(-)	EVEd_117888-118526_(-)	EVEe_114752-115390_(-)	EVEi_238463-238993_(-)	GVOG06483	7.3e-07	uncharacterized protein	GO:0050794,GO:0009987,GO:0065007,GO:0050789,GO:0008152,GO:0019222,GO:0071840,GO:0016043,GO:0043170,GO:0060255,GO:0071704,GO:0010467,GO:0010468,GO:0048519,GO:0051171,GO:0006807,GO:0044238,GO:0080090,GO:0044260,GO:0044237,GO:0031323,GO:1901576,GO:0044271,GO:0016070,GO:0006725,GO:0006351,GO:0034641,GO:0009058,GO:0097659,GO:0044249,GO:1901360,GO:1901362,GO:0034645,GO:0090304,GO:0009059,GO:0032774,GO:…	GO:0110165,GO:0043227,GO:0005622,GO:0043229,GO:0043226,GO:0016020,GO:0043231,GO:0005634,GO:0005737,GO:0005829,GO:0032991,GO:0043228,GO:0043232	GO:0097159,GO:0005488,GO:1901363,GO:0005515,GO:0003824
Ec_EVEc-0001660	EVEa_106768-108468_(+)	EVEb_278581-280266_(-)	EVEd_154738-156471_(-),EVEd_214205-216004_(+)	EVEe_149763-151583_(-),EVEe_208551-210350_(+)	EVEi_234130-235842_(-)	GVOGm0085	3.6e-86	D5-like helicase-primase	GO:0009987,GO:0008152,GO:0043170,GO:0071704,GO:0044237,GO:0034641,GO:0046483,GO:0016032,GO:0019058,GO:0019079,GO:0039693	GO:0110165,GO:0033643,GO:0033646,GO:0043657,GO:0018995,GO:0043656,GO:0042025,GO:0033647,GO:0033648	GO:0097159,GO:0005488,GO:1901363,GO:0003676,GO:0016740,GO:0003824,GO:0140640,GO:0140097,GO:0140098,GO:0016779
Ec_EVEc-0001440	EVEa_126889-128961_(-)	EVEb_260570-262657_(+)	EVEd_221192-221479_(-),EVEd_221530-222888_(-),EVEd_222885-223307_(-)	EVEe_213309-215426_(-)	EVEi_215740-217896_(+)				GO:0009987,GO:0071840,GO:0016043,GO:0016032,GO:0019058	GO:0110165,GO:0044423,GO:0019028	GO:0005488,GO:0005515,GO:0005198
Ec_EVEc-000450	EVEa_277640-278692_(+)	EVEb_102674-103588_(-),EVEb_115872-116900_(-)	EVEd_128372-129367_(-)	EVEe_125180-126193_(-)	EVEi_61356-62384_(+)	GVOG03960	2.7e-115	Phage-like telomere resolvase	GO:0009987,GO:0008152,GO:0043170,GO:0071704,GO:0044419,GO:0006807,GO:0044238,GO:0044237,GO:0016032,GO:0019058,GO:0019079	GO:0110165,GO:0033643,GO:0033646,GO:0043657,GO:0018995,GO:0043656,GO:0043227,GO:0005622,GO:0043229,GO:0043226,GO:0016020,GO:0043231,GO:0005634	GO:0097159,GO:0005488,GO:1901363,GO:0003677,GO:0003676,GO:0016740,GO:0003824,GO:0016787,GO:0140640,GO:0140097
Ec_EVEc-000500	EVEa_283696-285993_(+)	EVEb_114991-115110_(-),EVEb_95116-97470_(-)	EVEd_144010-146316_(+)	EVEe_140961-143267_(+)	EVEi_66197-68497_(-)	GVOGm0088	0	ribonucleoside diphosphate reductase, alpha subunit	GO:0009987,GO:0008152,GO:0043170,GO:0071704,GO:1901564,GO:0006807,GO:0044238,GO:0044237,GO:1901576,GO:0044271,GO:0006725,GO:0034641,GO:0009058,GO:0044249,GO:1901360,GO:1901362,GO:0034654,GO:0019438,GO:0046483,GO:0006139,GO:0018130,GO:0043436,GO:0044281,GO:0019752,GO:0006082,GO:0009263	GO:0110165,GO:0005622,GO:0043229,GO:0043226,GO:0016020,GO:0005737,GO:0005829,GO:0005971	GO:0097159,GO:0036094,GO:0005488,GO:1901363,GO:0003824,GO:0016491,GO:0016725,GO:0016728,GO:0061731,GO:0004748,GO:0005524
Ec_EVEc-000230	EVEa_290771-291484_(+)	EVEb_109391-110116_(-),EVEb_89516-90241_(-)	EVEd_37034-37879_(+)	EVEe_33950-34798_(+)	EVEi_26216-26929_(+)	GVOGm0002	1.8e-18	uncharacterized protein | uncharacterized protein | uncharacterized protein | uncharacterized protein	GO:0009987,GO:0050896,GO:0051179,GO:0051234,GO:0006810	GO:0110165,GO:0043227,GO:0005622,GO:0043226,GO:0016020,GO:0005737,GO:0005886,GO:0071944	GO:0005488,GO:0005515,GO:0042802
Ec_EVEc-0001900	EVEa_89235-90086_(+)	EVEb_297844-298716_(-)	EVEd_120941-121372_(-)	EVEe_117789-118685_(-)	EVEi_262091-262942_(-)	GVOGm0760	8.3e-77	packaging ATPase	GO:0009987,GO:0008152,GO:0043170,GO:0071704,GO:0006807,GO:0044238,GO:0044237,GO:0006725,GO:0034641,GO:1901360,GO:0090304,GO:0046483,GO:0006139,GO:0016032,GO:0019058,GO:0006259	GO:0110165,GO:0043227,GO:0005622,GO:0043229,GO:0043226,GO:0016020,GO:0043231,GO:0005634,GO:0032991	GO:0097159,GO:0005488,GO:1901363,GO:0005515,GO:0003676,GO:0140640,GO:0016887,GO:0140657,GO:0005524
Ec_EVEc-0001740	EVEa_100433-100681_(+)	EVEb_285214-285462_(+)	EVEd_81221-81493_(+)	EVEe_78388-78660_(+)	EVEi_242326-242682_(-)				GO:0050794,GO:0009987,GO:0065007,GO:0050789,GO:0050896,GO:0008152,GO:0019222,GO:0043170,GO:0060255,GO:0071704,GO:0048523,GO:0048519,GO:1901564,GO:0044419,GO:0051171,GO:0006807,GO:0019538,GO:0044238,GO:0080090,GO:0044267,GO:0044260,GO:0044237,GO:0031323,GO:1901576,GO:0034641,GO:0009058,GO:0044249,GO:1901360,GO:0052200,GO:0052562,GO:0051701,GO:0044003,GO:0052173,GO:0052553,GO:0044403,GO:0075136,GO:…	GO:0110165,GO:0005622,GO:0005737	GO:0005488,GO:0005515,GO:0003824
Ec_EVEc-0001720	EVEa_103009-104499_(-)	EVEb_282591-284096_(+)	EVEd_142248-143750_(+)	EVEe_139194-140696_(+)	EVEi_239003-240457_(+)				GO:0032501,GO:0050794,GO:0009987,GO:0065007,GO:0050789,GO:0050896,GO:0008152,GO:0043170,GO:0071704,GO:1901564,GO:0006807,GO:1901565,GO:0019538,GO:0044238,GO:1901575,GO:0009056,GO:0044260,GO:0044237,GO:0044248,GO:0070647	GO:0110165,GO:0043227,GO:0005622,GO:0043229,GO:0043226,GO:0016020,GO:0043231,GO:0005634,GO:0005737,GO:0005829	GO:0005488,GO:0005515,GO:0003824,GO:0042802
Ec_EVEc-0001700	EVEa_104994-105518_(-)	EVEb_281549-282067_(+)	EVEd_117304-117891_(+)	EVEe_114168-114755_(+)	EVEi_237940-238452_(+)	GVOG08302	3.3e-19	uncharacterized protein	GO:0009987,GO:0044419,GO:0016032,GO:0051701,GO:0044403,GO:0019058	GO:0110165,GO:0005622,GO:0043229,GO:0043226,GO:0005737	GO:0005488,GO:0005515,GO:0042802
Ec_EVEc-0001690	EVEa_105578-106057_(-)	EVEb_280959-281489_(+)	EVEd_220670-221179_(+)	EVEe_212787-213296_(+)	EVEi_237292-237885_(+)				GO:0009987,GO:0065007,GO:0044419,GO:0016032,GO:0044403	GO:0110165,GO:0033643,GO:0030430,GO:0033646,GO:0043657,GO:0018995,GO:0043656,GO:0043227,GO:0005622,GO:0043229,GO:0043226,GO:0016020,GO:0043231,GO:0005737	GO:0005488,GO:0005515,GO:0042802
Ec_EVEc-0001650	EVEa_108513-108974_(+)	EVEb_278089-278526_(-)	EVEd_218598-218984_(-)	EVEe_210714-211100_(-)	EVEi_233584-234099_(-)				GO:0009987,GO:0016032,GO:0019058	GO:0110165,GO:0033643,GO:0030430,GO:0033646,GO:0043657,GO:0018995,GO:0043656,GO:0033647,GO:0033648,GO:0044423,GO:0033655	GO:0005488,GO:0005515
Ec_EVEc-0001640	EVEa_108922-109335_(+)	EVEb_277728-278141_(-)	EVEd_208999-209412_(-)	EVEe_205519-205932_(-)	EVEi_233230-233550_(-)				GO:0009987,GO:0065007,GO:0008152,GO:0044419,GO:0016032	GO:0110165,GO:0043227,GO:0005622,GO:0043229,GO:0043226,GO:0016020,GO:0043231,GO:0005737,GO:0032991,GO:0044423	GO:0005488,GO:0005515
Ec_EVEc-0001610	EVEa_110090-111358_(+)	EVEb_275698-276966_(-)	EVEd_207362-208558_(-)	EVEe_203884-205080_(-)	EVEi_231236-232504_(-)				GO:0009987,GO:0016032,GO:0019058	GO:0110165,GO:0044423,GO:0019028,GO:0098015	GO:0005488,GO:0005515,GO:0003824,GO:0042802,GO:0016787,GO:0046812
Ec_EVEc-0001590	EVEa_111779-112147_(+)	EVEb_274911-275279_(-)	EVEd_206615-206998_(-)	EVEe_203146-203457_(-)	EVEi_230458-230820_(-)	GVOG04882	7e-26	DVNP	GO:0009987,GO:0050896,GO:0008152,GO:0043170,GO:0071704,GO:1901564,GO:0006807,GO:0019538,GO:0044238,GO:0044260,GO:0044237,GO:0051276	GO:0110165,GO:0005622,GO:0043229,GO:0043226,GO:0005737,GO:0005829,GO:0043228,GO:0043232	GO:0097159,GO:0005488,GO:1901363,GO:0003676,GO:0003824,GO:0003735,GO:0003677
Ec_EVEc-0001550	EVEa_114198-115844_(+)	EVEb_271218-272864_(-)	EVEd_132623-134233_(-)	EVEe_129605-131215_(-)	EVEi_226681-228327_(-)	GVOG02759	3.8e-12	uncharacterized protein	GO:0009987,GO:0019058	GO:0110165,GO:0044423,GO:0098015	GO:0005488
Ec_EVEc-0001490	EVEa_119956-121293_(-)	EVEb_265844-267256_(+)	EVEd_135505-136821_(-)	EVEe_132490-133806_(-)	EVEi_221245-222603_(+)				GO:0048856,GO:0022414,GO:0032502,GO:0032501,GO:0000003,GO:0050794,GO:0009987,GO:0065007,GO:0050789,GO:0050896,GO:0071840,GO:0016043,GO:0006996,GO:0051179	GO:0110165,GO:0043227,GO:0005622,GO:0043229,GO:0043226,GO:0016020,GO:0043231,GO:0005737,GO:0005886,GO:0071944	GO:0005488,GO:0005515
Ec_EVEc-0001480	EVEa_121363-121935_(-)	EVEb_265276-265851_(+)	EVEd_136860-137366_(-)	EVEe_133845-134351_(-)	EVEi_220531-221166_(+)	GVOGm0097	3.5e-11	inactivated thioredoxin/glutaredoxin	GO:0009987,GO:0065007,GO:0050896,GO:0008152	GO:0110165,GO:0005622,GO:0005737	GO:0005488,GO:0005515,GO:0140096,GO:0003824,GO:0016491
Ec_EVEc-0001470	EVEa_122042-122668_(+)	EVEb_264575-265195_(-)	EVEd_137489-138226_(+)	EVEe_134474-135211_(+)	EVEi_219802-220425_(-)	GVOGm0031	1.1e-35	YqaJ viral recombinase	GO:0009987,GO:0008152,GO:0043170,GO:0071704,GO:0006807,GO:0044238,GO:0044260,GO:0044237,GO:0006725,GO:0034641,GO:1901360,GO:0090304,GO:0046483,GO:0006139,GO:0016032,GO:0019058,GO:0006259,GO:0090305	GO:0110165,GO:0043656,GO:0043227,GO:0005622,GO:0043229,GO:0043226,GO:0043231,GO:0005737	GO:0016740,GO:0003824,GO:0016787,GO:0016788,GO:0140640,GO:0140097,GO:0004518
Ec_EVEc-0001450	EVEa_126474-126848_(-)	EVEb_262679-263089_(+)	EVEd_225600-226001_(+)	EVEe_217719-218120_(+)	EVEi_217939-218307_(+)	GVOG10172	6.3e-11	uncharacterized protein	GO:0050794,GO:0009987,GO:0065007,GO:0050789,GO:0050896,GO:0008152,GO:0071704,GO:0048519,GO:0044419,GO:0044237,GO:0051701,GO:0044003,GO:0044403	GO:0110165,GO:0043657,GO:0018995,GO:0043227,GO:0005622,GO:0043229,GO:0043226,GO:0016020,GO:0043231,GO:0005737	GO:0005488,GO:0005515,GO:0042802
Ec_EVEc-0001420	EVEa_129643-131088_(+)	EVEb_258458-259906_(-)	EVEd_204252-205604_(-)	EVEe_200629-202116_(-)	EVEi_213637-215094_(-)				GO:0009987,GO:0016032,GO:0051701,GO:0044403,GO:0019058,GO:0019079,GO:0019080	GO:0110165,GO:0033643,GO:0030430,GO:0033646,GO:0043657,GO:0018995,GO:0043656,GO:0005622,GO:0005737,GO:0042025,GO:0033647,GO:0033648,GO:0044423	GO:0005488,GO:0003676
Ec_EVEc-0001410	EVEa_131186-132148_(+)	EVEb_257397-258359_(-)	EVEd_202859-204073_(+)	EVEe_199369-200583_(+)	EVEi_212586-213545_(-)	GVOG02759	6e-10	uncharacterized protein	GO:0009987	GO:0110165,GO:0044423,GO:0098015	GO:0005488
Ec_EVEc-0001370	EVEa_134966-136147_(+)	EVEb_253441-254592_(-)	EVEd_170877-172016_(+)	EVEe_167478-168617_(+)	EVEi_208577-209728_(-)	GVOGm0105	4.4e-50	papain-like cysteine peptidase (Cathepsin B group)	GO:0032501,GO:0009987,GO:0050789,GO:0008152,GO:0043170,GO:0071704,GO:1901564,GO:0006807,GO:0019538,GO:0044238,GO:0006508,GO:0051603	GO:0110165,GO:0043227,GO:0005622,GO:0043229,GO:0043226,GO:0016020,GO:0043231,GO:0005737,GO:0071944,GO:0012505,GO:0005773,GO:0005615,GO:0005764	GO:0005488,GO:0005515,GO:0140096,GO:0003824,GO:0008233,GO:0008234,GO:0004175,GO:0016787,GO:0070005,GO:0004197
Ec_EVEc-0001360	EVEa_136222-137091_(+)	EVEb_251320-252330_(-)	EVEd_190520-190864_(+)	EVEe_186572-187375_(+)	EVEi_207460-208389_(-)	GVOGm0021	6.5e-34	uncharacterized protein	GO:0009987,GO:0051716,GO:0065007,GO:0050789,GO:0050896,GO:0008152,GO:0071840,GO:0016043,GO:0006950,GO:0006996,GO:0043170,GO:0071704,GO:0033554,GO:0006807,GO:0044238,GO:0044260,GO:0044237,GO:0006725,GO:0034641,GO:1901360,GO:0090304,GO:0046483,GO:0006139,GO:0016032,GO:0051276,GO:0071103,GO:0006259	GO:0110165,GO:0043227,GO:0005622,GO:0043229,GO:0043226,GO:0016020,GO:0043231,GO:0005634	GO:0097159,GO:0005488,GO:1901363,GO:0003677,GO:0003676,GO:0140640,GO:0003697
Ec_EVEc-0001350	EVEa_137094-138095_(-)	EVEb_250321-251319_(+)	EVEd_138734-139675_(-)	EVEe_135720-136661_(-)	EVEi_206465-207463_(+)	GVOG11791	2.8e-05	no_annotation	GO:0009987,GO:0008152,GO:0016032	GO:0110165,GO:0033643,GO:0030430,GO:0033646,GO:0043657,GO:0018995,GO:0043656,GO:0005622	GO:0003824
Ec_EVEc-0001330	EVEa_139025-139459_(-)	EVEb_248942-249385_(+)	EVEd_139700-140110_(-)	EVEe_136686-137096_(-)	EVEi_205092-205526_(+)				GO:0032501,GO:0050794,GO:0009987,GO:0065007,GO:0050789,GO:0050896,GO:0008152,GO:0019222,GO:0071840,GO:0016043,GO:0043170,GO:0060255,GO:0071704,GO:0048523,GO:0048519,GO:0048518,GO:1901564,GO:0051171,GO:0006807,GO:0019538,GO:0044238,GO:0051246,GO:0080090,GO:0044267,GO:0043412,GO:0044260,GO:0036211,GO:0006464,GO:0065009,GO:0044237,GO:0031323	GO:0110165,GO:0043227,GO:0005622,GO:0043229,GO:0043226,GO:0016020,GO:0043231,GO:0005634,GO:0005737	GO:0005488,GO:0005515,GO:0019899,GO:0098772,GO:0030234,GO:0016301,GO:0016740,GO:0004674,GO:0019900,GO:0019901,GO:0004672,GO:0019207,GO:0140096,GO:0003824,GO:0016772,GO:0019887,GO:0016773,GO:0030332,GO:0004693,GO:0097472,GO:0016538
Ec_EVEc-0001200	EVEa_149676-151331_(+)	EVEb_237782-239437_(-)	EVEd_103120-104820_(+)	EVEe_99718-101415_(+)	EVEi_180504-182153_(-)	GVOGm0852	3.7e-21	uncharacterized protein	GO:0009987,GO:0016032,GO:0019058	GO:0044423,GO:0019028,GO:0098015,GO:0098025	GO:0005488,GO:0005515
Ec_EVEc-000040	EVEa_151821-154961_(+)	EVEb_234168-237311_(-)	EVEd_96826-99894_(+)	EVEe_93424-96492_(+)	EVEi_175371-177524_(-)	GVOGm0054	7.5e-204	DNA polymerase elongation subunit family B	GO:0009987,GO:0050896,GO:0008152,GO:0006950,GO:0043170,GO:0071704,GO:0033554,GO:0006807,GO:0044238,GO:0044260,GO:0044237,GO:1901576,GO:0044271,GO:0016070,GO:0006725,GO:0034641,GO:0009058,GO:0044249,GO:1901360,GO:1901362,GO:0034645,GO:0090304,GO:0009059,GO:0034654,GO:0019438,GO:0046483,GO:0006139,GO:0018130,GO:0006974,GO:0016032,GO:0019079,GO:0006259,GO:0006281,GO:0071897,GO:0006260,GO:0090305,GO:…	GO:0110165,GO:0033643,GO:0033646,GO:0043657,GO:0018995,GO:0043656,GO:0005622,GO:0043625	GO:0016740,GO:0003824,GO:0016772,GO:0016787,GO:0016788,GO:0140640,GO:0140097,GO:0016779,GO:0004518,GO:0034061,GO:0004527,GO:0008408,GO:0003887,GO:0000166,GO:0003677,GO:0008296,GO:0051539,GO:0008270
Ec_EVEc-0001150	EVEa_155387-155596_(-)	EVEb_233524-233733_(+)	EVEd_140497-140706_(-)	EVEe_137445-137654_(-)	EVEi_174715-174924_(+)				GO:0050794,GO:0009987,GO:0065007,GO:0050789,GO:0050896,GO:0008152,GO:0043170,GO:0071704,GO:0048519,GO:0044419,GO:0006807,GO:0044238,GO:0044260,GO:0044237,GO:0016032	GO:0110165,GO:0018995,GO:0044423,GO:0019028	GO:0005488,GO:0005515,GO:0003824,GO:0016787
Ec_EVEc-0001130	EVEa_155964-156848_(-)	EVEb_232478-233362_(+)	EVEd_140750-141580_(-)	EVEe_137698-138528_(-)	EVEi_173368-174261_(+)	GVOG06780	1.4e-35	A1L transcription factor/late transcription factor VLTF-2	GO:0009987,GO:0008152,GO:0043170,GO:0071704,GO:0006807,GO:0044238,GO:0044237	GO:0110165,GO:0043227,GO:0005622,GO:0043229,GO:0043226,GO:0016020,GO:0043231,GO:0005634	GO:0005488,GO:0016740,GO:0003824
Ec_EVEc-0001090	EVEa_159683-160645_(-)	EVEb_228447-229409_(+)	EVEd_118594-119433_(-)	EVEe_115458-116297_(-)	EVEi_169212-170195_(+)	GVOGm0890	8.2e-42	Poxvirus Late Transcription Factor VLTF3 like	GO:0050794,GO:0009987,GO:0065007,GO:0050789,GO:0008152,GO:0019222,GO:0071840,GO:0016043,GO:0006996,GO:0043170,GO:0060255,GO:0071704,GO:0010467,GO:0006807,GO:0044238,GO:0044260,GO:0044237,GO:1901576,GO:0044271,GO:0016070,GO:0006725,GO:0034641,GO:0009058,GO:0044249,GO:1901360,GO:1901362,GO:0034645,GO:0090304,GO:0009059,GO:0034654,GO:0019438,GO:0046483,GO:0006139,GO:0018130,GO:0046782	GO:0110165,GO:0043227,GO:0005622,GO:0043229,GO:0043226,GO:0016020,GO:0043231,GO:0005634,GO:0005737,GO:0032991,GO:0031981,GO:0043233,GO:0031974,GO:0043228,GO:0070013,GO:0043232	GO:0097159,GO:0005488,GO:1901363,GO:0005515,GO:0003677,GO:0003676,GO:0003824
Ec_EVEc-0001010	EVEa_165256-165936_(-)	EVEb_223193-223873_(+)	EVEd_166578-167210_(+)	EVEe_163250-163921_(+)	EVEi_164700-165374_(+)	GVOG11439	4.8e-25	RuvC, Holliday junction resolvases (HJRs); Poxvirus A22 family	GO:0009987,GO:0008152,GO:0043170,GO:0071704,GO:0006807,GO:0044238,GO:0043412,GO:0044260,GO:0044237,GO:0006725,GO:0034641,GO:1901360,GO:0090304,GO:0046483,GO:0006139,GO:0006259	GO:0110165,GO:0043227,GO:0005622,GO:0043229,GO:0043226,GO:0016020,GO:0043231,GO:0005634	GO:0003677,GO:0016740,GO:0003824,GO:0016787,GO:0016788,GO:0140640,GO:0140097,GO:0004518,GO:0004519,GO:0004536,GO:0004520
Ec_EVEc-0001000	EVEa_165980-167800_(-)	EVEb_221329-223149_(+)	EVEd_164566-166164_(+)	EVEe_161180-162727_(+)	EVEi_162814-164634_(+)	GVOGm1694	5.9e-182	D5-like helicase-primase	GO:0009987,GO:0016032,GO:0019058,GO:0019079,GO:0039693,GO:0006355	GO:0110165,GO:0033643,GO:0033646,GO:0043657,GO:0018995,GO:0043656,GO:0043227,GO:0005622,GO:0043229,GO:0043226,GO:0016020,GO:0043231,GO:0005634,GO:0005737,GO:0033647	GO:0005488,GO:0003677,GO:0003824,GO:0016787,GO:0016788,GO:0140640,GO:0140097,GO:0016779,GO:0003678
Ec_EVEc-000030	EVEa_176194-177624_(+)	EVEb_213498-214964_(-)	EVEd_84469-85836_(-)	EVEe_81477-82844_(-)	EVEi_155715-157145_(-)	GVOGm0003	2e-94	NCLDV major capsid protein	GO:0009987,GO:0008152,GO:0071704,GO:0044237,GO:0016032,GO:0051701,GO:0044403,GO:0019058	GO:0044423	GO:0005488,GO:0005198
Ec_EVEc-000790	EVEa_188120-189379_(-)	EVEb_202258-203604_(+)	EVEd_182460-183686_(+)	EVEe_178966-180192_(+)	EVEi_146592-147854_(+)	GVOGm1574	1.1e-122	Ribonucleotide reductase small subunit | ribonucleoside diphosphate reductase, beta subunit	GO:0032501,GO:0042221,GO:0009987,GO:0065007,GO:0050789,GO:0050896,GO:0008152,GO:0071704,GO:0006807,GO:0044238,GO:0044237,GO:1901576,GO:0006725,GO:0034641,GO:0009058,GO:0044249,GO:1901360,GO:1901362,GO:0046483,GO:0044281,GO:0009263	GO:0110165,GO:0043227,GO:0005622,GO:0043229,GO:0043226,GO:0016020,GO:0043231,GO:0005737,GO:0005829	GO:0005488,GO:0003824,GO:0016491,GO:0016705,GO:0004748
Ec_EVEc-000780	EVEa_189558-191114_(+)	EVEb_200632-202173_(-)	EVEd_193547-195064_(+)	EVEe_190046-191575_(+)	EVEi_144655-146379_(-)	GVOGm0160	4.1e-31	SWIB/MDM2 domain-containing protein	GO:0009987,GO:0065007,GO:0050789,GO:0008152,GO:0019222,GO:0071840,GO:0016043,GO:0006996,GO:0043170,GO:0060255,GO:0071704,GO:0010467,GO:0010468,GO:0006807,GO:0044238,GO:0043412,GO:0044260,GO:0044237,GO:0044271,GO:0016070,GO:0006725,GO:0034641,GO:0009058,GO:1901360,GO:0090304,GO:0046483,GO:0006139,GO:0006325,GO:0051276,GO:0043414,GO:0032259	GO:0110165,GO:0043227,GO:0005622,GO:0043229,GO:0043226,GO:0016020,GO:0043231,GO:0005634,GO:0043232	GO:0097159,GO:0005488,GO:1901363,GO:0003677,GO:0003676,GO:0016740,GO:0003824,GO:0008301,GO:0008757,GO:0008168,GO:0016741,GO:0140640
Ec_EVEc-000770	EVEa_191123-191560_(-)	EVEb_200173-200616_(+)	EVEd_231752-232210_(-)	EVEe_224069-224527_(-)	EVEi_144150-144653_(+)	GVOGm0248	9.4e-07	no_annotation	GO:0050794,GO:0009987,GO:0065007,GO:0050789,GO:0008152,GO:0071840,GO:0016043,GO:0043170,GO:0071704	GO:0110165,GO:0043227,GO:0005622,GO:0043229,GO:0043226,GO:0016020,GO:0043231,GO:0005634,GO:0005737,GO:0005829,GO:0043228,GO:0043232	GO:0005488,GO:0005515
Ec_EVEc-000760	EVEa_191930-192835_(+)	EVEb_198952-199827_(-)	EVEd_197557-198552_(+)	EVEe_194033-195028_(+)	EVEi_142923-143768_(-)	GVOGm0239	3.5e-53	Proliferating cell nuclear antigen	GO:0022414,GO:0032502,GO:0032501,GO:0000003,GO:0050794,GO:0009987,GO:0051716,GO:0065007,GO:0050789,GO:0050896,GO:0008152,GO:0019222,GO:0071840,GO:0016043,GO:0048285,GO:0007049,GO:0022402,GO:0000280,GO:0043170,GO:0060255,GO:0071704,GO:0048519,GO:1901564,GO:0051171,GO:0006807,GO:0019538,GO:0044238,GO:0044267,GO:0044260,GO:0044237,GO:0031323,GO:0044271,GO:0006725,GO:0034641,GO:1901360,GO:0090304,GO:…	GO:0110165,GO:0043227,GO:0005622,GO:0043229,GO:0043226,GO:0016020,GO:0043231,GO:0005634,GO:0005737,GO:0032991	GO:0005488,GO:0005515,GO:0019899,GO:0098772,GO:0030234,GO:0016740,GO:0140096,GO:0003824,GO:0016772,GO:0016787,GO:0003677
Ec_EVEc-000720	EVEa_194671-196356_(-)	EVEb_194974-196653_(+)	EVEd_184112-185569_(+)	EVEe_180619-182076_(+)	EVEi_139332-141044_(+)	GVOG00964	2.4e-09	no_annotation	GO:0048856,GO:0022414,GO:0032502,GO:0032501,GO:0000003,GO:0050794,GO:0009987,GO:0065007,GO:0050789,GO:0050896,GO:0071840,GO:0016043,GO:0030154,GO:0048869,GO:0006996,GO:0051179	GO:0110165,GO:0043227,GO:0005622,GO:0043229,GO:0043226,GO:0016020,GO:0005737	GO:0005488,GO:0005515,GO:0140096,GO:0003824
Ec_EVEc-000690	EVEa_197319-198527_(+)	EVEb_192082-193290_(-)	EVEd_109573-110781_(-)	EVEe_106705-107979_(-)	EVEi_137095-138303_(-)	GVOGm0215	2.2e-21	AAA+ ATPase	GO:0009987,GO:0008152,GO:0071840,GO:0016043,GO:0048285,GO:0007049,GO:0006996,GO:0022402,GO:0000280,GO:0043170,GO:0071704,GO:0033554,GO:0006807,GO:0044238,GO:0044260,GO:0044237,GO:0006725,GO:0034641,GO:1901360,GO:0090304,GO:0046483,GO:0006139,GO:0006974,GO:0051276,GO:0006259,GO:0006281,GO:0071897,GO:0006260,GO:0006310	GO:0110165,GO:0043227,GO:0005622,GO:0043229,GO:0043226,GO:0016020,GO:0043231,GO:0005634,GO:0032991,GO:0005694,GO:0043228,GO:0043232,GO:0005663	GO:0097159,GO:0005488,GO:1901363,GO:0005515,GO:0003677,GO:0003676,GO:0003824,GO:0016787,GO:0140640,GO:0140097,GO:0004518,GO:0005524,GO:0016887,GO:0009378,GO:0003689
Ec_EVEc-000680	EVEa_198524-199318_(-)	EVEb_191298-192077_(+)	EVEd_192436-193272_(+)	EVEe_188947-189783_(+)	EVEi_136275-137063_(+)	GVOGm0079	3.5e-16	no_annotation	GO:0048856,GO:0032502,GO:0032501,GO:0050794,GO:0009987,GO:0065007,GO:0050789,GO:0050896,GO:0008152,GO:0019222,GO:0043170,GO:0071704,GO:0010467,GO:1901564,GO:0006807,GO:0044238,GO:0044260,GO:0044237,GO:0016070,GO:0006725,GO:0034641,GO:1901360,GO:1901362,GO:0090304,GO:0019438,GO:0046483,GO:0006139,GO:0018130,GO:0006259	GO:0110165,GO:0043227,GO:0005622,GO:0043229,GO:0043226,GO:0016020,GO:0043231,GO:0005634,GO:0005737	GO:0003824,GO:0016787,GO:0016788,GO:0000175,GO:0003676
Ec_EVEc-000520	EVEa_239633-240199_(+)	EVEb_158542-159144_(-)	EVEd_129481-130002_(+)	EVEe_126307-126828_(+)	EVEi_71784-72458_(-)	GVOG08688	3.5e-37	disulfide (thiol) oxidoreductase, Erv1 / Alr family	GO:0042221,GO:0009987,GO:0051716,GO:0065007,GO:0050896,GO:0008152,GO:0071704,GO:0044237	GO:0110165,GO:0043227,GO:0005622,GO:0043229,GO:0043226,GO:0016020,GO:0043231,GO:0005737,GO:0005886,GO:0071944,GO:0012505,GO:0005773	GO:0005488,GO:0098772,GO:0140096,GO:0003824,GO:0016787,GO:0016491,GO:0016705,GO:0016667,GO:0016972,GO:0050660,GO:0016971
Ec_EVEc-000400	EVEa_272203-274356_(-)	EVEb_120304-122418_(+)	EVEd_223404-225551_(+)	EVEe_215523-217670_(+)	EVEi_56206-58542_(-)	GVOG10420	6.9e-15	RING-finger-containing E3 ubiquitin ligase	GO:0009987,GO:0050789,GO:0050896,GO:0008152,GO:0043170,GO:0071704,GO:0044419,GO:0006807,GO:0044238,GO:0044260,GO:0044237,GO:0006725,GO:0034641,GO:1901360,GO:0046483,GO:0006139,GO:0016032,GO:0044403,GO:0019058,GO:0019079,GO:0039693	GO:0110165,GO:0033643,GO:0030430,GO:0033646,GO:0043657,GO:0018995,GO:0043656,GO:0042025,GO:0033647,GO:0033648,GO:0044423,GO:0039713	GO:0005488,GO:0003824,GO:0140640,GO:0046872,GO:0003676,GO:0005524
Ec_EVEc-000150	EVEa_336021-338381_(+)	EVEb_401173-403551_(-)	EVEd_524-2866_(+)	EVEe_269128-271551_(+)	EVEi_394708-397068_(+)			Tyrosine recombinase	GO:0009987,GO:0050896,GO:0008152,GO:0043170,GO:0071704,GO:0044419,GO:0006807,GO:0044238,GO:0044260,GO:0044237,GO:0006725,GO:0034641,GO:1901360,GO:0090304,GO:0046483,GO:0006139,GO:0016032,GO:0044403,GO:0051276,GO:0019058,GO:0019079,GO:0006259,GO:0039693,GO:0039686	GO:0110165,GO:0033643,GO:0033646,GO:0043657,GO:0018995,GO:0043656,GO:0043227,GO:0005622,GO:0043229,GO:0043226,GO:0016020,GO:0043231,GO:0005634,GO:0042025,GO:0033647,GO:0033648	GO:0097159,GO:0005488,GO:1901363,GO:0003677,GO:0003676,GO:0003824,GO:0140640,GO:0140097
Ec_EVEc-000140	EVEa_340198-341772_(-)	EVEb_5215-6234_(+), EVEb_6400-6876_(+)	EVEd_271594-272175_(-), EVEd_341825-342211_(-), EVEd_342434-344077_(-), EVEd_347054-347914_(-)	EVEe_279756-280100_(-), EVEe_281239-282276_(-)	EVEi_397343-400576_(-)
Ec_EVEc-000990	EVEa_167890-168414_(+)	EVEb_220717-221238_(-)	EVEd_164055-164483_(-)	EVEe_160705-161133_(-)	EVEi_162224-162733_(-)	GVOGm0041	1.8e-06	uncharacterized protein

### Sheet: S5
Table S5. Genomes of Xanthophyceae and related algal clades used for the search for recombinases
Clade	Genus	species	strain	source	Integrase including fragments
Chrysopharadoxophyceae	Chrysoparadoxa	australica	CS-1217	NCBI	Yes
Phaeosacciophyceae	Phaeosaccion	multiseriatum		NCBI	No
Phaeothmaniophyceae	Phaeothamnion	wetherbeei	SAG 119.79	NCBI	Yes
Schizocladiophyceae	Schizocladia	ischiensis		NCBI	Yes
Xanthophyceae	Chlorellidium	tetrabotrys	IRGN 2022CJO005	NCBI	Yes
Xanthophyceae	Chloridella	minuta	IRGN 2022CJO006	NCBI	No
Xanthophyceae	Heterococcus	protonematoides	UTEX2798	Nelson et al, 2021	Yes
Xanthophyceae	Heterococcus	sp	DN1	NCBI	Yes
Xanthophyceae	Heterotrichella	gracilis	UTEX2540	Nelson et al, 2021	No
Xanthophyceae	Heterotrichella	gracilis	IRGN 2022CJO011	NCBI	No
Xanthophyceae	Ophiocytium	majus	IRGN 2022CJO030	NCBI	No
Xanthophyceae	Tribonema	minus	UTEX B ZZ1240	NCBI	Yes
Xanthophyceae	Tribonema	sp	UTEX639	Nelson et al, 2021	Yes
Xanthophyceae	Vaucheria	bursata	IRGN 2022CJO045	NCBI	No

### Sheet: TableS6
Table S5. Mendelian segregation of EVE and symptoms in the different progenies
Ec17 Progeny
Sex	Females																Males
EVE content	- - -	- -D-	- - -E	- -D-E	B- - -	B- -D-	B - - -E	B- -D-E	-C- -	-C-D-	-C- -E	-C-D-E	B-C- -	B-C-D-	B-C- -E	B-C-D-E	- - -	- -D-	- - -E	- -D-E	B- - -	B- -D-	B - - -E	B- -D-E	-C- -	-C-D-	-C- -E	-C-D-E	B-C- -	B-C-D-	B-C- -E	B-C-D-E	Total
Healthy	4	6	5	5	7	2	9	7	0	1	1	1	1	0	1	0	6	10	6	3	4	6	7	6	2	0	1	1	0	1	1	1	105
Sick	0	0	0	0	0	0	0	0	8	10	6	5	6	4	4	10	0	0	0	0	0	0	0	0	9	3	5	6	4	8	3	4	95
Total	4	6	5	5	7	2	9	7	8	11	7	6	7	4	5	10	6	10	6	3	4	6	7	6	11	3	6	7	4	9	4	5	200
Ec267 Progeny
Sex	Females								Males
EVE content	- - -I	- -H-	-G- -I	-G-H-	F- - -I	F- -H-	F-G- -I	F-G-H-	- - -I	- -H-	-G- -I	-G-H-	F- - -I	F- -H-	F-G- -I	F-G-H-	Total
Healthy	2	3	1	1	3	0	0	0	0	1	0	0	0	2	0	0	13
Sick	2	3	13	14	5	3	11	6	5	9	11	10	6	10	7	12	127
Total	4	6	14	15	8	3	11	6	5	10	11	10	6	12	7	12	140
Ec704 Progeny
Sex	Females				Males
EVE content	-	-B	I-	I-B	-	-B	I-	I-B	Total
Healthy	15	8	2	3	17	13	3	3	64
Sick	0	0	13	11	0	0	14	8	46
Total	15	8	15	14	17	13	17	11	110

### Sheet: S7
Table S7. Primers used in this tudy
				PCR conditions
Name	Usage	Description	Sequence	Denaturation	Annealing	Elongation	number of cycles
EVE_LE_Rv	Genotyping	EVE Left end, conserved with EVEc,b,f,g,h,i	AGTCTTGCACAGTTCGAGCA	98C; 10s	Touchdown -0.5C per cycle from 70 to 65 C (10 cycles); 15s	68C; see bleow	10+30
GP1_EVEc_Fw	Genotyping	EVEc GP1 gene, an internal gene maker	CTCACCAATTTGCGTACAGCTG	98C; 10s	Touchdown -0.5C per cycle from 65 to 60 C (10 cycles); 15s	68C; 15s	10+30
GP1_EVEc_Rv	Genotyping	EVEc GP1 gene, an internal gene maker	CAAGAGGATGCAGGGGACTA	98C; 10s	Touchdown -0.5C per cycle from 65 to 60 C (10 cycles); 15s	68C; 15s	10+30
EVEc_LE_Fw	Genotyping	EVEc Insertion site, to use with EVEc_LE_Rv or EVE_LE_Rv	ATGCCACGGGCTTCATTGTA	98C; 10s	Touchdown -0.5C per cycle from 65 to 60 C (10 cycles); 15s	68C; 30s	10+30
EVEc_LE_Rv	Genotyping	EVEc Left end	CGGGGAACATGTTAGAGGCA	98C; 10s	Touchdown -0.5C per cycle from 65 to 60 C (10 cycles); 15s	68C; 30s	10+30
GP1_EVEb_Fw	Genotyping	EVEb GP1 gene, an internal gene maker	TCCTCCTTTGGGTACAGTTTTG	98C; 10s	Touchdown -0.5C per cycle from 65 to 60 C (10 cycles); 15s	68C; 15s	10+30
GP1_EVEb_Rv	Genotyping	EVEb GP1 gene, an internal gene maker	GATTCTAGGTAGATGCGTTTAG	98C; 10s	Touchdown -0.5C per cycle from 65 to 60 C (10 cycles); 15s	68C; 15s	10+30
EVEb_LE_Fw	Genotyping	EVEb insertion site, to use with EVE_LE_Rv	TTTTCTCGCCGTTCTCGT	98C; 10s	Touchdown -0.5C per cycle from 70 to 65 C (10 cycles); 15s	68C; 30s	10+30
EVEd_Fw	Genotyping	EVEd 228747-231332_(-) gene, internal gene maker	ACTAGGTGACGCAGTTGTGG	98C; 10s	Touchdown -0.5C per cycle from 70 to 65 C (10 cycles); 15s	68C; 15s	10+30
EVEd_Rv	Genotyping	EVEd internal gene maker	CACGGGTACTATCTGGTCGC	98C; 10s	Touchdown -0.5C per cycle from 70 to 65 C (10 cycles); 15s	68C; 15s	10+30
EVEe_Fw	Genotyping	EVEe 220947-223649 gene, internal gene maker	CTGACCCGTTATCTGACCCG	98C; 10s	Touchdown -0.5C per cycle from 70 to 65 C (10 cycles); 15s	68C; 15s	10+30
EVEe_Rv	Genotyping	EVEe internal gene maker	TGACTCCCGGTAAGGGCATA	98C; 10s	Touchdown -0.5C per cycle from 70 to 65 C (10 cycles); 15s	68C; 15s	10+30
EVEf_LE_Fw	Genotyping	EVEf insertion site, to use with EVE_LE_Rv	TTCCAGACACACCCCTACTT	98C; 10s	Touchdown -0.5C per cycle from 70 to 65 C (10 cycles); 15s	68C; 20s	10+30
EVEg_LE_Fw	Genotyping	EVEg insertion site, to use with EVE_LE_Rv	TTCCAGACACACCCCTACTT	98C; 10s	Touchdown -0.5C per cycle from 70 to 65 C (10 cycles); 15s	68C; 20s	10+30
EVEh_LE_Fw	Genotyping	EVEh insertion site, to use with EVE_LE_Rv	TTGTGAATCGTGGGTGGG	98C; 10s	Touchdown -0.5C per cycle from 70 to 65 C (10 cycles); 15s	68C; 20s	10+30
EVEi_LE_Fw	Genotyping	EVEi insertion site, to use with EVE_LE_Rv	GGAAAATCCGCAATCTCCGC	98C; 10s	Touchdown -0.5C per cycle from 70 to 65 C (10 cycles); 15s	68C; 20s	10+30
HMG_Fw	Genotyping	Male sex marker	TAGCGACACTTGTCCACGTC	98C; 10s	Touchdown -0.5C per cycle from 70 to 65 C (10 cycles); 15s	68C; 15s	10+30
HMG_Fw	Genotyping	Male sex marker	AGTGGACACACCCGTTCTTC	98C; 10s	Touchdown -0.5C per cycle from 70 to 65 C (10 cycles); 15s	68C; 15s	10+30
f170_Fw	Genotyping	Female sex marker	AGATCCAGGTGACCAACGTC	98C; 10s	Touchdown -0.5C per cycle from 70 to 65 C (10 cycles); 15s	68C; 15s	10+30
f170_Rv	Genotyping	Female sex marker	ACTGTCATTGCCACCATCAA	98C; 10s	Touchdown -0.5C per cycle from 70 to 65 C (10 cycles); 15s	68C; 15s	10+30
ITS1_Fw	Genotyping	ITS1, used as a marked for presence of alga DNA	CAATTATTGATCTTGAACGAGG	98C; 10s	Touchdown -0.5C per cycle from 70 to 65 C (10 cycles); 15s	68C; 15s	10+30
ITS1_Rv	Genotyping	ITS1, used as a marked for presence of alga DNA	TGATGATTCACTGGATTCTG	98C; 10s	Touchdown -0.5C per cycle from 70 to 65 C (10 cycles); 15s	68C; 15s	10+30
MCPFw	qPCR	Amplifies the MCP gene from clade A EVEs	TACTTCAACCACCCGTCCAAC	See material and method
MCPRv	qPCR	Amplifies the MCP gene from clade A EVEs	AGTCGAACATGTCCTTGTGTCC	See material and method
18S_Fw	qPCR	Amplifies the algal 18S, CG_65 in Gachon et al, 2009	GAATAATGAGATAGGGCCACGAC	See material and method
18S_Fw	qPCR	Amplifies the algal 18S, CG_66 in Gachon et al, 2009	CGTTCCTGTTAATCATTACCACAAC	See material and method
LeftFlank EVEc_Fw	CRISPR genotyping and sequencing	Amplyfies region for guide RNAs LeftFlank_2 and LeftFlank_3	TGTTTGTCTTTGGATTGCTGGT	98C; 10s	Touchdown -0.5C per cycle from 70 to 65 C (10 cycles); 15s	68C; 15s	10+30
LeftFlank EVEc_Rv	CRISPR genotyping and sequencing	Amplyfies region for guide RNAs LeftFlank_2 and LeftFlank_3	GAGGCAGTTTTCAGGGGGT	98C; 10s	Touchdown -0.5C per cycle from 70 to 65 C (10 cycles); 15s	68C; 15s	10+30
RightFlank_EVEc_Region1_Fw	CRISPR genotyping and sequencing	Amplyfies region for guide RNAs RightFlank_1	TATCATGTCAGACGGCGCTC	98C; 10s	Touchdown -0.5C per cycle from 70 to 65 C (10 cycles); 15s	68C; 15s	10+30
RightFlank_EVEc_Region1_Rv	CRISPR genotyping and sequencing	Amplyfies region for guide RNAs RightFlank_1	TTCTTCCTGTGACGTCGGTG	98C; 10s	Touchdown -0.5C per cycle from 70 to 65 C (10 cycles); 15s	68C; 15s	10+30
RightFlank_EVEc_Region2_Fw	CRISPR genotyping and sequencing	Amplyfies region for guide RNAs RightFlank_2 and RightFlank_3	CATCCGACATCTACCTCA	98C; 10s	Touchdown -0.5C per cycle from 70 to 65 C (10 cycles); 15s	68C; 15s	10+30
RightFlank_EVEc_Region2_Rv	CRISPR genotyping and sequencing	Amplyfies region for guide RNAs RightFlank_2 and RightFlank_3	ACATCTTTATCCTTCCACC	98C; 10s	Touchdown -0.5C per cycle from 70 to 65 C (10 cycles); 15s	68C; 15s	10+30
RightFlank_EVEc_Region3_Fw	CRISPR genotyping and sequencing	Amplyfies region for guide RNAs RightFlank_4	GGTGGAAGGATAAAGATGT	98C; 10s	Touchdown -0.5C per cycle from 70 to 65 C (10 cycles); 15s	68C; 15s	10+30
RightFlank_EVEc_Region3_Rv	CRISPR genotyping and sequencing	Amplyfies region for guide RNAs RightFlank_4	GGGTTAATTAGGTGCTGG	98C; 10s	Touchdown -0.5C per cycle from 70 to 65 C (10 cycles); 15s	68C; 15s	10+30

### Sheet: S8
Table S8. Guide RNAs used for CRIPSR
Target	sgRNA ID	sgRNA seq	Primer F	Primer R
LeftFlank EVEc	LeftFlank_2	TTTCATGGAAAACACAATGCATGTACA	TGTTTGTCTTTGGATTGCTGGT	GAGGCAGTTTTCAGGGGGT
LeftFlank EVEc	LeftFlank_1	TTTCCGCCTAACAGTGTCAGCTCCTGA	TGTTTGTCTTTGGATTGCTGGT	GAGGCAGTTTTCAGGGGGT
Right Flank EVEc	RightFlank_1	TTTGATTGGAGTACATAACCCCCAACG	TATCATGTCAGACGGCGCTC	TTCTTCCTGTGACGTCGGTG
Right Flank EVEc	RightFlank_2	TTTGACAGGTCTTGATACCATGGCGTC	CATCCGACATCTACCTCA	ACATCTTTATCCTTCCACC
Right Flank EVEc	RightFlank_3	TTTGAGTACACAGTGTTCAAGCAAAGA	CATCCGACATCTACCTCA	ACATCTTTATCCTTCCACC
Right Flank EVEc	RightFlank_4	TTTGGTGGATCGAGTTACTGAACAATT	GGTGGAAGGATAAAGATGT	GGGTTAATTAGGTGCTGG
